# Spatio-temporal mass spectrometry in living cells reveals regulators of cuproptosis

**DOI:** 10.1101/2025.07.01.662679

**Authors:** Xueliang Yang, Chong Wei, Ye Lu, Yiren Hu, Xin Liu, Gang Shao, Shuyuan Zhang, Keke Zheng, Xiaoyan Dai, Jian Kang, Chulin Sha, Qiang Zhang, Caiyun Fu

## Abstract

Cuproptosis is a unique form of regulated cell death triggered by excessive copper accumulation in mitochondria. To decipher the mechanisms of cuproptosis, we develop Spatio-Temporal Mass Spectrometry (STMS) technique to characterize dynamic subcellular proteomic changes during its early stage. STMS analysis reveals distinct subcellular proteome alterations and unique trafficking patterns over time. Through a genetic functional screen, we discover that copper stress reduces OXA1L in mitochondria, disrupting MRPL20 import and impairing oxidative phosphorylation complex I synthesis. This mitochondrial dysfunction promotes MRPL20 nuclear translocation, triggering the mitochondrial unfolded protein response as an adaptive mechanism to restore mitochondrial proteostasis during early cuproptosis. Meanwhile, AMPK phosphorylates ISCU at serine 29, stabilizing ISCU protein, and increasing the abundance of Fe-S cluster-containing proteins, which, in turn, enhances cells susceptible to cuproptosis. Building on this mechanistic insight, we develop AMPK-SPARK, a phase separation-based EGFP reporter for real-time visualization of endogenous AMPK activity in living cells during cuproptosis. Additionally, we identify COMMD4 as a cuproptosis sensor and establish a GFP-tagged COMMD4 cell model for high-content drug screening. Using this platform, we identify three FDA-approved drugs including Plerixafor, Dithranol, and Bleomycin as potential cuproptosis inhibitors. Overall, our work advances the understanding of cuproptosis regulation and provides valuable molecular tools and data resource for future research in this area.
