## Supplementary material for "Spatio-temporal mass spectrometry in living cells reveals regulators of cuproptosis": Table S4-The boutique RNAi and overexpression screen

### Sheet: top-ranking
Gene name	Cell Viability (overexpression vs control)	T-test (overexpression vs control)	Cell Viability (shRNA vs control)	T-test (shRNA-1 vs control)	T-test (shRNA-2 vs control)
LEMD3	1.04502	0.488064	1.03209	0.782994	0.53281
OSBPL8A	0.979982	0.635595	0.974067	0.335626	0.967886
GARS1	1.04757	0.510302	1.01399	0.478126	0.531899
TNRC15	1.00888	0.913024	0.978242	0.850546	0.183779
HEL-S-284	0.961676	0.198022	0.960784	0.58268	0.243922
TXNRD1	0.986616	0.743073	1.05593	0.305691	0.121077
NUP214	0.954334	0.529718	0.975769	0.540426	0.746644
DHX30	0.974928	0.710462	1.03954	0.125362	0.847136
KHSRP	0.972346	0.529826	0.866191	0.0305007	0.0135081
UPF1	0.969697	0.643448	1.05445	0.183988	0.888457
EIF3M	1.07223	0.200468	1.03611	0.340537	0.91042
KRT33B	0.976059	0.718093	1.02762	0.556332	0.697556
EGFR	1.02708	0.462917	1.0112	0.761656	0.951359
NUP153	1.00569	0.92591	0.954459	0.175804	0.174271
UBAP2L	0.982863	0.65525	1.09627	0.202964	0.075186
SPTBN1	1.0408	0.517876	0.98055	0.216377	0.850779
NOP2	0.971831	0.624794	0.998122	0.562983	0.727875
RRBP1	0.970644	0.70941	1.02936	0.664967	0.288897
AHCYL1	0.929982	0.214341	1.00135	0.33252	0.184846
CCAR2	1.01033	0.909729	0.989671	0.862615	0.901244
LIMS4	1.00572	0.94504	0.987131	0.872204	0.806452
GMPS	0.987342	0.739781	0.985533	0.578721	0.971631
ZNF326	1.02416	0.620018	0.980948	0.0196318	0.390576
TGM2	0.916444	0.0543396	0.964444	0.269219	0.241695
STRAP	0.886364	0.0629102	0.948427	0.330254	0.251805
TMEM219	1.08364	0.444313	1.00418	0.936562	0.984771
SMC4	1.04376	0.638758	0.999069	0.915084	0.867132
SLC30A7	0.937905	0.472697	0.959222	0.342096	0.983127
ARMC6	0.967136	0.652986	0.96385	0.277559	0.888907
MRPL20	0.563707	0.0105226	1.59218	0.00045211	0.000243093
RPL36	1.12274	0.279474	1.03806	0.653923	0.392833
PTBP1	0.969452	0.662918	1.02201	0.871101	0.564671
BAG6	0.87489	0.155205	0.960793	0.353618	0.833947
SSRP1	0.946729	0.171674	0.998598	0.936454	0.979323
MTDH	1.00525	0.921843	0.968941	0.612808	0.622246
TPD52L2	1.06084	0.306522	1.01093	0.735795	0.97612
CHCHD3	0.96223	0.496181	1.43165	0.0265563	0.00267771
ADRM1	0.99017	0.833479	0.978999	0.307766	0.78087
EIF2S1	1.07073	0.335985	1.0501	0.32947	0.734593
FEN1	1.07488	0.294708	1.01517	0.519434	0.844854
PSMA4	0.956881	0.634497	0.988532	0.516816	0.747306
LIMA1	0.968313	0.632317	1.00792	0.979202	0.509801
SCYL1	0.990732	0.890353	0.977294	0.636625	0.79953
EIF3K	1.00279	0.960042	0.9921	0.779784	0.933051
CYR61	1.09656	0.151771	1.05545	0.504286	0.336724
PAICS	0.933697	0.0705712	0.960036	0.0216622	0.603778
SHTN1	0.96824	0.568205	0.955082	0.709669	0.51508
PRDX4	0.977437	0.718778	0.986913	0.799921	0.476111
ABCE1	0.988117	0.785115	1.01325	0.363651	0.634555
HSPC031	1.04693	0.315671	1.00575	0.829146	0.750527
CDC42EP1	1.09771	0.17693	1.01645	0.818068	0.0895545
GNL3	1.00935	0.922473	1.03742	0.710283	0.661719
RPS24	0.975836	0.758136	1.03392	0.680313	0.688708
MCM6	1.05347	0.412271	0.999505	0.509439	0.573265
EIF2S2	0.977692	0.810464	0.999515	0.509546	0.00558516
RIC8A	1.02893	0.665368	1.01929	0.461879	0.916653
PELO	0.974026	0.684548	0.992579	0.924773	0.725322
CARHSP1	0.964782	0.790226	0.975904	0.946311	0.428797
DNAJB11	0.97048	0.799737	0.98524	0.886381	0.555242
SFRS3	0.961947	0.293734	0.95177	0.529028	0.169349
NPM3	1.07565	0.107596	1.05141	0.557555	0.250206
HSPA5	0.982391	0.773642	0.927247	0.451679	0.223424
VDAC2	1.11977	0.0297161	1.01854	0.506562	0.919062
IARS2	1.03078	0.614653	0.997668	0.921403	0.85339
TRIM28	1.79065	0.000507637	1.06215	0.222136	0.734679
DSG2	1.10721	0.121098	1.03928	0.230066	1
DDX18	0.997126	0.954504	1.07088	0.577554	0.188086
FTSJ3	1.01301	0.784862	1.02416	0.901011	0.550164
PRPF8	1.01449	0.63951	1.06329	0.522233	0.00462289
GFM1	1.091	0.359367	1.04358	0.589588	0.777528
UHRF2	0.998206	0.931079	0.986099	0.306773	0.575945
PSIP1	1.05688	0.186866	0.941284	0.231283	0.643015
DEK	1.04269	0.601357	1.04127	0.382961	0.960501
GNG12	1.0163	0.613486	0.956522	0.3658	0.635305
RAI14	1.02744	0.772796	1.06055	0.417294	0.79107
HARS1	0.981098	0.816029	0.99775	0.81916	0.875599
NOL11	1.02095	0.762617	1.01138	0.651614	0.787882
EHD4	0.933393	0.320779	0.980648	0.142342	0.780178
XRCC5	0.962929	0.585558	1.0139	0.895293	0.630657
TMPO	0.966605	0.616147	0.99397	0.0440528	0.43172
EBNA1BP2	1.04702	0.347878	0.964286	0.174646	0.763485
UTP15	0.976744	0.770274	0.991628	0.766238	0.634749
PDCD11	1.01898	0.834512	1.06593	0.363684	0.174957
MYBBP1A	1.05577	0.473105	1.01587	0.821091	0.792345
CORO7	0.996334	0.961015	0.971127	0.520455	0.72105
NOP56	0.909544	0.165822	0.904979	0.0514676	0.0812386
GNB2	0.938083	0.281686	0.918575	0.0231937	0.265636
NFIC	0.987996	0.83968	0.992613	0.675068	0.482535
RPL15	1.07243	0.417938	1.13581	0.119749	0.0123586
MYO1B	0.992572	0.909502	1.00696	0.256153	0.21739
UBTD1	0.970483	0.268919	0.963327	0.956548	0.0164352
BAZ2A	0.925798	0.0659105	0.932269	0.222341	0.0227854
PSMD4	1.13333	0.144859	1.05	0.430011	0.816462
DDX54	0.950584	0.387507	0.944295	0.256666	0.117384
HMGA1	1.04257	0.646199	1.01419	0.727579	0.508889
USF2	1.01857	0.821316	0.936862	0.393076	0.427788
BAZ1A	1.05273	0.343118	1.03136	0.872341	0.314755
DCAF13	0.946606	0.465841	0.985068	0.109514	0.519189
LAMTOR1	0.960145	0.487213	0.989583	0.583969	0.313078
SAFB2	1.01129	0.813196	1.00423	0.528648	0.561901
PHIP	1.15616	0.031313	1.08158	0.01736	0.194931
GPRC5A	0.962832	0.560503	0.955752	0.404617	0.639605
WDR74	1.01904	0.710363	1.04008	0.668602	0.336115
IMP3	0.991511	0.884131	0.907046	0.292751	0.191261
BICD2	0.950909	0.295319	0.982273	0.725782	0.732771
RPS9	1.03721	0.66689	1.02624	0.644824	0.9326
MELTF	1.03191	0.735512	1.04062	0.672593	0.66318
HEL-S-276	1.0191	0.862135	1.01146	0.794151	0.938001
MTHFD1L	1.0328	0.423411	0.961575	0.655598	0.0032911
BOP1	1.10394	0.0670587	1.07164	0.409322	0.25694
APMAP	0.950495	0.14728	0.923492	0.0118631	0.271444
AXL	0.949345	0.415954	0.970742	0.630611	0.54064
SPTAN1	0.911898	0.338712	0.976839	0.991254	0.28666
ATXN10	0.908098	0.257732	0.999545	1	0.987789
NOL10	0.915481	0.0254789	0.920502	0.0300736	0.022367
CRIP2	0.988615	0.867361	1.02657	0.447686	0.634421
RBM19	0.948323	0.28977	0.919311	0.447578	0.10237
WDR43	1.06774	0.268385	0.927807	0.527733	0.342014
NSA2	0.997382	0.96003	0.93281	0.597949	0.0359151
PARP1	0.926186	0.225026	0.906854	0.124919	0.0190351
CCND1	1.02243	0.655605	1.03224	0.275376	0.67018
RRP15	1.00722	0.876771	0.986913	0.0670347	0.0583415
RRM1	1.02423	0.60466	1.01957	0.184787	0.673334
MYO1C	0.949355	0.440279	0.935543	0.332572	0.0935071
NOC3L	1.03693	0.633396	0.995739	0.745349	0.674073
UTP6	1.03396	0.593636	1.00802	0.564538	0.715071
NOP53	1.04179	0.428044	0.989079	0.935786	0.577552
SFPQ	1.01152	0.832792	0.990883	0.455242	0.480917
HSPA6	1.02791	0.671732	1.01636	0.55673	0.888428
IMMT	1.01212	0.782023	1.01678	0.487874	1
EFTUD2	0.997188	0.960099	0.988754	0.946906	0.703904
ECD	0.981326	0.777879	1.03641	0.813145	0.403711
GGNBP2	1.01226	0.868471	1.10061	0.29485	0.193532
SUMO2	1.01593	0.79019	0.988285	0.322489	0.625208
BOLA2B	0.979167	0.744738	0.975996	0.463459	0.987937
MCTS1	0.952673	0.317558	0.92901	0.248984	0.122269
DTL	1.07685	0.283867	1.0998	0.101052	0.13257
SNRPA	0.959744	0.6192	1.01098	0.4497	0.742842
IRF2BP1	0.954254	0.443258	1.05124	0.493721	0.419994
IRF2BP2	0.974038	0.760172	0.984615	0.795267	0.939299
DCUN1D5	0.959732	0.45052	1.07143	0.299705	0.142874
DPH1	1.01386	0.83531	1.08267	0.3839	0.122847
AKAP1	0.944393	0.447192	1.04171	0.272335	0.959103
PSMA2	0.965421	0.644414	0.995794	0.425432	0.639224
IER2	1.05701	0.355112	0.970561	0.347028	0.903799
RNF114	0.512037	0.00546057	1.49398	0.00196831	0.00403
COX6A1	1.02509	0.789142	0.944238	0.67369	0.419332
COMMD4	0.993705	0.826295	1.00629	0.931998	0.81861
APEX1	0.973428	0.652705	0.976085	0.0634124	0.493785
SNTB2	0.8856	0.098441	0.8388	0.00946092	0.0129566
SEC61A1	1.04372	0.431539	1.03116	0.37984	0.917366
CCT7	0.914679	0.157746	0.997706	0.651295	0.822225
HSPA1B	1.03565	0.620159	0.976397	0.731433	0.372367
ITGA2	1.07715	0.0159961	1.11379	0.00647761	0.177822
TCP1	0.945922	0.405202	1.0031	0.615394	0.525307
CCT4	1.08272	0.297203	1.03585	0.325281	1
CCT3	1.06406	0.468041	1.08809	0.400934	0.307294
VCP	0.968661	0.636949	1.04796	0.395475	0.621085
ATP5F1A	0.956403	0.586968	0.981835	0.438363	0.859761
UBE1	1.04473	0.351755	0.992078	0.406825	0.56188
STAT3	0.972973	0.74943	0.966667	0.837235	0.512029
GAK	0.908118	0.322959	0.943354	0.450056	0.64278
SEC63	1.01112	0.732313	1.06163	0.486478	0.033001
DNAJB1	0.963063	0.552997	0.94009	0.347932	0.396402
SEC11L1	1.00984	0.887831	1.05315	0.18847	0.268995
ATP5F1B	0.991728	0.913988	1.01976	0.83947	0.427058
SRP54	1.01022	0.894244	1.01673	0.598761	0.912824
MSH2	0.92511	0.0994162	0.986344	0.618494	0.224129
SDHA	0.920541	0.314434	0.891801	0.176238	0.200266
PHB	1.03099	0.702142	0.986385	0.977144	0.735506
RANBP5	1.00566	0.928345	0.99434	0.492748	0.380744
ATP2A2	0.95463	0.334337	1.06806	0.304009	0.312739
SLC30A1	0.588008	0.00593181	1.14458	0.029338	0.00483249
ABCB6	0.923351	0.136138	0.952763	0.233971	0.721995
NDUFA4	1.0583	0.112102	1.03607	0.681424	0.256832
NDUFB9	0.979554	0.809593	0.965613	0.656035	0.639519
NDUFS2	0.976015	0.745318	1.00738	0.911859	0.736907
PLEKHA2	0.907124	0.235644	0.932372	0.652093	0.19014
SCO2	1.05131	0.488525	0.982743	0.792413	0.814452
SOD1	0.948556	0.442041	0.993231	0.857414	0.652202
STEAP3	0.391223	0.00127792	1.36275	0.00108501	0.0455092
CUL7	1.00285	0.953061	1.01139	0.792293	0.752864
OPA1	0.973419	0.537641	1.01604	0.875691	0.461851
HIF1a	1.01199	0.781091	1.02445	0.284577	0.145161
ATOX1	0.855605	0.160977	1.00179	0.907659	0.882076
CCS	1.16766	0.0421583	1.03919	0.97244	0.209691
TNIP1	1.08972	0.0386185	1.03738	0.493548	0.14374
IKBKG	0.942002	0.446409	1.04771	0.297983	0.730719
COX11	0.905741	0.0580791	0.928449	0.237126	0.332618
SLC25A3	1.00548	0.927998	0.928311	0.143916	0.676625
HMOX1	0.960302	0.562283	0.983459	0.446944	0.672263
ATP6V1H	1.04707	0.183567	1.08453	0.0359555	0.173832
DLAT	0.911321	0.165347	1.60472	0.000428936	0.000728153
ACP1	1.04058	0.535398	1.01739	0.762076	0.33764
ALDH18A1	0.990421	0.919871	1.0182	0.78517	0.917262
PYCR2	0.8945	0.0176058	0.981966	0.715203	0.852837
GLUD1	1.10266	0.021751	1.02709	0.423316	0.815742
CCDC93	1.02402	0.674785	1.0365	0.520736	0.772357
CCDC22	1.00096	0.976636	1.08438	0.0594192	0.0392165
TP53BP1	1.05375	0.464857	1.0329	0.725506	0.603394
PDZD11	1.05029	0.545889	1.08994	0.52101	0.145135
ACO1	1.06395	0.42742	0.990795	0.772898	0.948002
PRNP	0.99816	0.970334	0.984821	0.611992	0.854209
GPC1	1.02218	0.808433	0.98244	0.815093	0.755168
DBH	1.05791	0.43602	1.08325	0.716514	0.179032
HEPH	1.00555	0.875813	0.992606	0.181778	0.308826
HEPHL1	0.989199	0.663804	0.960846	0.98439	0.287752
CP	1.06326	0.104294	0.98093	0.772801	0.588357
XIAP	0.43795	0.000196523	1.40737	0.00490952	0.00489798
COX2	1.01141	0.868132	1.05038	0.308463	0.777746
STUB1	0.991921	0.893016	0.452873	0.0011347	0.00112558
RLIM	0.969204	0.656184	0.950385	0.489515	0.646613
RNF2	0.956401	0.308423	0.965213	0.298134	0.608462
RNF169	0.428437	1.07764e-05	1.55697	0.000222088	1.1193e-05
RNF113A	1.04936	0.31205	1.01333	0.861054	0.842122
MKRN2	1.02669	0.674718	0.999047	0.884578	0.938515
RNF187	1.08809	0.325574	1.14064	0.123366	0.209797
Topors	0.952805	0.231225	0.944791	0.470209	0.148377
RING1	1.03728	0.654285	1.02656	0.152221	0.441703
HUWE1	0.421708	0.000221988	1.54671	0.000114756	0.00106193
USP7	1.04848	0.433801	1.00713	0.525151	0.753487
DRP1	1.00096	0.980612	1.07943	0.432419	0.0265599
SMAD3	0.6	0.0344985	0.9287	0.278321	0.371608
SNIP1	1.10597	0.107236	1.00578	0.928339	0.712105
PRKAA2	0.990715	0.920615	1.3013	0.00206942	0.00184063
FDX1	0.477171	0.00163688	1.47717	0.000515767	0.00030127
ISCU	1.02156	0.724799	1.59466	6.42237e-05	0.000624813
TGFB1I1	0.965009	0.630074	0.993094	0.85977	0.707
MT2A	1.14755	0.52531	0.918634	0.0588299	0.00322916
TRIM33	0.99612	0.949977	1.01552	0.576934	0.234572
RBBP6	0.957209	0.383424	0.976279	0.853239	0.628311
NEDD4L	1.02738	0.671925	1.13185	0.0167567	0.23931
ITCH	1.02345	0.668498	0.983583	0.948527	0.363548
PRKN	0.93956	0.362674	0.97207	0.408014	0.95704
FBXL5	0.965827	0.665791	0.99955	0.798207	0.868024
CDC20	0.937335	0.192963	0.963372	0.31083	0.545654
TRIM11	1.07647	0.296302	1.09902	0.189547	0.242811
ZNF598	1.0277	0.762719	0.986628	0.933251	0.727875
MTF1	1.4986	0.000487216	0.48226	0.00205461	0.000562541
NINJ1	1.12166	0.0137052	0.479723	0.000292213	0.000146392
MT-1M	1.0101	0.710269	0.995409	0.176318	0.28491
FBXW11	1.01406	0.882119	1.03655	0.321883	0.217397
CYLD	0.965613	0.593689	1.01069	0.243988	0.498419
NKAP	0.93242	0.136044	0.978539	0.309223	0.782187
OXA1L	0.380165	0.163084	1.53202	0.101065	0.0583691
STK11	0.395028	1.53011e-05	1.49079	0.0121831	0.00672366
PSMB2	1.01754	0.790192	1.02401	0.871882	0.334737
STX5	1.05167	0.301147	0.975598	0.818023	0.698573
PSMD1	0.976147	0.67574	1.00046	0.787223	0.697876
RAB34	0.918295	0.240385	0.941385	0.903685	0.166252
JTV1	0.907407	0.0852467	0.882716	0.0423643	0.0641793
MICAL2	1.00956	0.81624	1.05354	0.438511	0.30024
SF3B2	0.976534	0.446412	0.958935	0.727154	0.0845702
SNRPB2	0.902085	0.180685	0.977788	0.874085	0.768374
SLC7A5	0.913871	0.35482	0.986854	0.70737	0.981828
TFG	1.02944	0.596535	1.02849	0.791583	0.515384
CLNS1A	1.00733	0.871279	0.970696	0.240284	0.944659
ILF2	0.951465	0.304588	1.03571	0.982058	0.243919
POLDIP2	0.911922	0.310374	0.957295	0.730655	0.402751
TFL1	0.859107	0.0597447	0.910653	0.351221	0.193106
UHRF1	0.991636	0.901768	1.00651	0.958502	0.897311
SLC25A36	1.08292	0.182444	1.06543	0.304665	0.59947
SLC45A4	0.959924	0.654727	1.02099	0.79624	0.580552
SLC25A22	0.9597	0.254424	0.942362	0.28842	0.418831
SLC25A39	0.982473	0.824873	1.03603	1	0.440518
SLC25A40	1.02547	0.545601	0.958019	0.764444	0.0534633
FXN	0.983318	0.837045	1.18999	0.205414	0.316347
NUP54	0.925764	0.0557692	0.958079	0.710552	0.0627004
SLC7A11	0.995211	0.923252	1.06561	0.505202	0.105274
SCF	1.02883	0.255361	1.07555	0.277829	0.0252822
NUFIP2	0.909487	0.0980392	0.9604	0.22268	0.596333
NUFIP1	0.98155	0.724287	1.01292	0.793887	0.520736
RPL13A	1.02355	0.82471	1.09764	0.270652	0.687867
MBTPS1	0.942986	0.136497	0.924434	0.229852	0.176098
MARCHF5	0.93613	0.407422	1.09581	0.309102	0.168389

### Sheet: Manual confirmation
Gene name	Cell Viability (overexpression vs control)	T-test (overexpression vs control)	Cell Viability (shRNA vs control)	T-test (shRNA-1 vs control)	T-test (shRNA-2 vs control)
COMMD1	1.57196	0.000113549	0.446147	0.000457539	0.000186394
COMMD2	0.974146	0.719852	0.985226	0.92576	0.723925
COMMD3	1.06019	0.490495	1.03592	0.821468	0.561027
COMMD5	1.02106	0.589289	0.985348	0.124474	0.898922
COMMD6	0.900703	0.135249	0.934974	0.591229	0.244465
COMMD7	1.04628	0.358885	1.05634	0.103677	0.160153
COMMD8	0.975374	0.684441	0.996482	0.66491	0.717484
COMMD9	1.07533	0.0135804	0.970339	0.962107	0.283687
COMMD10	1.01293	0.856699	0.999077	0.707408	0.685506
TP53	1.96092	0.000444675	0.78694	0.0463513	0.952764
P21	1.48631	0.00272228	0.431113	0.0578657	0.00166567
FZR1	1.62769	0.00117065	0.481759	0.000243978	0.000203969
MCUR1	1.5576	0.000615371	0.462212	0.000177223	0.000661286
YME1L1	0.964815	0.247019	0.659259	0.000927382	0.326995
AFG3L2	1.09402	0.300478	1.01377	0.697336	0.798386
GLS	1.52726	3.98399e-05	0.606203	0.00238363	0.00121403
GLS2	1.63128	0.0733606	0.996682	0.626517	0.508948
PINK1	0.967623	0.696543	0.973173	0.819023	0.712801
ATP7B	1.53883	3.15388e-05	0.464962	0.000204404	0.00571305
